# Molecular characterization of the stress network in the human brain

**DOI:** 10.1101/661587

**Authors:** Mandy Meijer, Arlin Keo, Judith M.C. van Leeuwen, Oleh Dzyubachyk, Onno C. Meijer, Christiaan H. Vinkers, Ahmed Mahfouz

## Abstract

The biological mechanisms underlying inter-individual differences in human stress reactivity remain poorly understood. We aimed to identify the molecular underpinning of neural stress sensitivity. Linking mRNA expression data from the Allen Human Brain Atlas to task-based fMRI revealed 201 differentially expressed genes in cortex-specific brain regions differentially activated by stress in individuals with low or high stress sensitivity. These genes are associated with stress-related psychiatric disorders (e.g. schizophrenia and anxiety) and include markers for specific neuronal populations (e.g. *ADCYAP1, GABRB1, SSTR1*, and *TNFRSF12A*), neurotransmitter receptors (e.g. *GRIN3A, SSTR1, GABRB1*, and *HTR1E*), and signaling factors that interact with the corticosteroid receptor and hypothalamic-pituitary-adrenal axis (e.g. ADCYAP1, *IGSF11, and PKIA*). Overall, the identified genes potentially underlie altered stress reactivity in individuals at risk for psychiatric disorders and play a role in mounting an adaptive stress response, making them potentially druggable targets for stress-related diseases.
