## Supplementary material for "Molecular characterization of the stress network in the human brain": Table S5

### Sheet: 工作表1
HPA-axis					Interactions
	PMID				Gene 1	Gene 2	PMID
IRX2	23878391				STX1A	HTR2A	20576034
CHRNA3	28420875				STX1A	CRH	21910766
SLITRK6	17901120				STX1A	SEP5	15355307
CBLN1	26556046				BAIAP3	HTR1A	28626000
TTR	22371232				BAIAP3	HTR2A	28626000
ZIC1	26706499				BAIAP3	NPY	28626000
CHRM4	26630954				EGR3	PACAP	11145682
CCK	2441310				EGR3	HTR2A	25857407
NRNG	24821301				EGR3	VIP	11145682
KCNS1	26999292				EGR3	CRH	https://research.vu.nl/ws/portalfiles/portal/42123779
EGR3	17692471				EGR3	CAMK2A	25995477
PKD2L1	24055493				EGR3	MEF2C	https://research.vu.nl/ws/portalfiles/portal/42123779
KCTD16	27717812				PACAP	VGLUT2	20339872
FREM3	22337703	26441752			PACAP	NPY	16888209
FHL2	15550679				PACAP	VIP	11145682
LHX6	24348914				PACAP	CCK	10960361
DLX1	18251670				PACAP	CRH	9409720
KCNF1	17956738				PACAP	NEUROD2	20422475
HTR2A	25857407				VGLUT2	NPY	15869507
SLC17A7	20550627				VGLUT2	CRH	15781046
CACNG3	21857948				VGLUT2	MEF2C	29133852
NPTX2	29844474				GPR26	NPY	21924326
LBD2	17032748				HTR1A	NPY	2477116
MEF2C	26863456				HTR1A	VIP	11573980
RSG4	10233999				HTR1A	CRH	19428959
DLGAP2	19793403				HTR2A	VIP	9485168
STX1A	21910766				NPY	VIP	23538492
PDE2A	22850435				NPY	CCK	7534875
RXFP1	24578294				NPY	CRH	2551461
TRIM48	24194604				NPY	LDB1	24157949
PCSK1	27187081				NPY	ADRA1B	14581480
GPR26	21924326				NPY	TTR	27053000
LMO4	25754825				NPY	CBLN1	20920041
LZTS1	26050039				NPY	MEF2C	23832106
CABP1	23536833				VIP	CCK	6204039
GLUT2	11147773				VIP	CRH	9809661
LRRC7	22072671				VIP	ADRA1B	28942923
NEK2	25279464				FOXG1	LHX2	29229772
PLK2	17095510				FOXG1	CRH	25253869
AQP9	15561410				FOXG1	BCL11B	23523356
BAIAP3	2862600				FOXG1	DLX1	26186191
KCNQ5	17595223				LHX2	SATB2	28053041
KIF17	23239421				LHX2	LDB1	29650591
SEP5	22589251				LHX2	FEZF2	28053041
ADRA1A	10559417				LHX2	BCL11B	26176759
MGAT5	27329152				SATB2	TBR1	26136701
TTR	26863456				SATB2	FEZF2	26324926
					SATB2	BCL11B	24739528
					SATB2	LMO4	http://pubman.mpdl.mpg.de/pubman/item/escidoc:2417824/component/escidoc:2417823/BormuthDiss_16.pdf
					CCK	CRH	1312423
					CCK	CCKBR	ligand : receptor
					CCK	ADRA1B	28942923
					CRH	LMO3	29609111
					CRH	RXFP1	24578294
					CRH	CCKBR	10559417
					CRH	MEF2C	https://research.vu.nl/ws/portalfiles/portal/42123779
					TBR1	RORB	20615956
					TBR1	FEZF2	21228164
					TBR1	BCL11B	25253869
					TBR1	CAMK2A	25309323
					LDB1	LMO3	8918878
					LDB1	LMO4	27780223
					LDB1	CBLN1	https://repub.eur.nl/pub/16405/090610_Mylona-Maria-Athina.pdf
					LDB1	LHX6	10393337
					BCL11B	LMO4	26814051
					TTR	RBP4	25524914
					CAMK2A	LRRC7	22072671
					CAMK2A	MEF2C	28361052
					CAMK2A	KIF17	18066053
