## Supplementary material for "Molecular characterization of the stress network in the human brain": Table S1

### Sheet: Differentially expressed genes
Gene	log2 expression in mask	log2 expression outsite mask	log2 FC	p-value
PTCH1	4.90792843338045	4.63905052663444	0.263281672605226	1.4472971766733e-05
C21orf110	5.41835562145434	5.13414068965849	0.326170982533511	3.09703973755832e-05
EFNB3	8.94972521740067	8.72079522774172	0.234011972824962	0.000102374579714233
IGSF3	6.83216033283083	6.63530612119176	0.274778481150955	0.000215698384492801
LRRTM4	9.07714895922317	8.89930783507484	0.226021286597363	0.000215698384492801
GRIK2	6.97127499702283	6.75609759492491	0.21779813909356	0.000392140248113804
LINC00260	5.74402238499217	5.50992342023409	0.254019358082352	0.000392140248113804
ANO3	9.3762793945481	9.09817771622571	0.287001617674588	0.000694907962307332
KLK10	4.58960875478657	4.32038306901716	0.319818125137911	0.000777264535855005
KIRREL2	5.51347357055604	5.24824527299328	0.291905477327156	0.000871401624748998
STYK1	7.30546671214997	7.16335882195048	0.227039724475483	0.000959987206320488
TEKT2	4.60310998274669	4.37203252745572	0.249375501999347	0.000959987206320488
KLF8	5.37887262212116	5.24539335597243	0.22617093133086	0.00104371786577499
SKAP2	7.23730430309176	7.1509436960088	0.131307017897113	0.00137580047173684
PSD3	10.5183624871056	10.3968623552948	0.145018060628214	0.00150859715872492
NCRNA00164	5.58056417463139	5.41618648468336	0.149923013302868	0.00187817537435872
CMTM4	5.16170463625594	4.98410405903347	0.160387795291894	0.00236043726286209
CXorf57	6.89381885346889	6.65021982794431	0.236446420340159	0.00236043726286209
ADAMTS19	5.72583688992838	5.52568210226733	0.217038657709758	0.00246227370813661
ASCC1	3.63140762679767	3.45679379354815	0.217596038628397	0.00246227370813661
WDR66	4.15392168724735	3.98400274078122	0.20209643549014	0.00246227370813661
CHL1	6.28305181265736	6.16420857086719	0.161032383529528	0.00261217943734884
GRIN3A	8.40560873166244	8.18288882594211	0.210223678924875	0.00267814686530824
KIRREL3	10.231309435549	10.035947473368	0.193865999220706	0.00322790473411293
C19orf44	3.14679863025088	2.8817282651491	0.24120291890481	0.00339114796708311
ESYT3	4.15486796012473	3.98242981712406	0.207699781566772	0.00339114796708311
TXNRD3	4.06200709601267	3.91216491832906	0.164673671310097	0.0044000929837832
PTCHD1	8.39866498793501	8.16866037823425	0.267133285639312	0.00494174744950689
PTER	4.79155290067067	4.5605479181654	0.259421551470847	0.00494174744950689
PCDH19	7.87474775937087	7.71283314496698	0.17070241225726	0.00528934801398421
C12orf64	3.4854653202184	3.15744726479808	0.349573571358902	0.00573329012081021
CCDC85A	8.79103347768488	8.58105629676755	0.236532641652104	0.00573329012081021
DNAH5	4.3699453632203	4.13344205743845	0.273653235999026	0.00573329012081021
LYZL4	4.61527972675773	4.41487697159916	0.277511670074672	0.00573329012081021
CAPN12	4.78504691109219	4.61420777161059	0.208934442542831	0.00596550097061503
FRRS1L	9.11342723736257	9.00065936570989	0.114140354020606	0.00613618438795721
TNFRSF12A	4.20211689251821	4.41599318030915	-0.2475821006154	0.00613618438795721
NOD2	1.70495232814771	1.90024460964373	-0.194737077638375	0.00673340869287093
LMO3	10.0100159034058	9.87077633676871	0.163918847308504	0.00696046054695236
GPM6A	13.0616423358725	12.9382629165584	0.122501861755093	0.00741038558721962
MYB	4.79110600058192	4.53884504405552	0.268700894156065	0.00741038558721962
RP11-33B1.1	1.58068146025371	1.6115362778298	-0.0786067972668921	0.00741038558721962
KIAA1305	3.85426745686025	3.67278333123629	0.162747532608508	0.00757042263220713
FAM113B	5.7418234491442	5.53163241685325	0.184138213288277	0.0081602744311308
PNCK	7.06799270804664	6.94601801258376	0.178925627341518	0.00822741957011039
CNTN4	5.51361478744993	5.42614994131995	0.217941424525555	0.00827813648051058
C6orf142	7.26360028969319	7.15847765715464	0.236199395455604	0.00868968792323135
PFN1	7.8812119747435	7.95351816832166	-0.111519576763068	0.00905525305126562
CAMKV	10.0674509068221	9.96399827170396	0.129098295276954	0.00910793413202763
LOC392145	5.04653240110308	4.69889762069861	0.38407343793921	0.00910793413202763
CRLF3	5.87566830468288	5.72679711069411	0.138152375104874	0.00917020622780902
IQCJ	4.05709081337095	3.82102554947204	0.2377279	0.00917020622780902
EXD3	5.27775755438859	5.14325147434322	0.15844712000651	0.00998081745423045
CHST15	8.43399459963048	8.33825481832555	0.109397748216549	0.0102923026175852
GYPE	4.44501067905771	4.29180465284856	0.257233031656447	0.0104221640666155
DOK4	7.14400762994998	7.07926535192179	0.101260467548421	0.0112638364747804
CA10	5.22597085825049	4.99205966274517	0.232699141069828	0.0119623004114223
XPO1	3.16691503265155	2.98397550419245	0.182493080188586	0.0123774322698176
OSBPL8	5.49154361861655	5.36404449257994	0.137011049745366	0.0125444400276574
ASXL3	6.93566117020612	6.78816241565969	0.213593524992557	0.013102363426568
MYH7	6.55318404932707	6.39741105982469	0.183736765499259	0.013102363426568
OR1L3	1.42933356684491	1.4229220202477	-0.0731049772432315	0.013102363426568
EEF1E1	7.17210835900818	7.23394785848788	-0.0799416363891449	0.0141524440555558
SSTR1	8.04125152806842	7.77846753574817	0.256046243498787	0.0141524440555558
DPYSL3	10.8146845659887	10.5955995605108	0.225287273590243	0.0152636323150359
CTBS	6.93653926341657	6.82636960011191	0.111997539158023	0.0154367726046317
RGS12	4.1108913336353	3.92195571096885	0.179415796406547	0.015919823739824
ZNF593	9.31598126825274	9.33977469789911	-0.087466969724952	0.016243889160398
ANKRD18B	5.25447364071612	5.12813382800661	0.156235519783541	0.016333118685983
BAIAP3	8.15130664461438	7.75263207578323	0.432707126603441	0.016333118685983
MAOB	9.62857786236001	9.50192081617048	0.141376495563062	0.016333118685983
MKL2	11.6190051488902	11.4653845139804	0.133712852921485	0.016333118685983
SATB2	7.47549015488889	7.39796268495304	0.246366257944813	0.016333118685983
AC004381.2	4.08149647273615	3.88893717091408	0.191109165126165	0.0167828304808872
TAF9B	7.09073164165324	6.97160954517253	0.142278635596567	0.0174078488042318
NOL4	8.89585102284006	8.73528415899637	0.186787160866365	0.017482630921914
SLC19A1	3.49992987018745	3.31700964248952	0.16555970480457	0.0175974898447528
AC021850.1	9.109760227472	8.96978775891013	0.11993531139471	0.0177321422910947
ISOC1	5.32198267029545	5.18457633423355	0.130669258812911	0.0178505117884298
SAMD4A	6.83143672613695	6.71430079994402	0.144677884098248	0.0180967402699824
WNT10B	7.96006812985229	7.78522333773728	0.175461099176974	0.0187621783391763
RAPH1	6.18472413283906	6.04422397220826	0.127441762894854	0.0188697320658784
C6orf52	4.86402591356283	4.7425590573904	0.144472639351742	0.0190033604344477
HPCAL4	8.83009258247095	8.66013697726347	0.155888012778655	0.0190033604344477
SLC26A4	6.05650949125428	5.88509362533321	0.277491878747629	0.0190033604344477
DACT1	7.34629378178635	7.12598346371444	0.237183844456733	0.0191102514674876
GLRA3	6.50091884640647	6.19133340218284	0.309970479609156	0.0191102514674876
HELLS	4.35001747475065	4.19099178973834	0.155167378037333	0.0191102514674876
LAMB1	8.33399989615368	8.15361159430708	0.189919523043668	0.0191102514674876
C6orf115	7.15894772523407	7.24149351898074	-0.117595755529983	0.0191754784281716
GSC	1.47081655470654	1.49208979337996	-0.109903636917829	0.0194009669744023
ZBTB26	8.29545329229952	8.48123715472679	-0.164857854821857	0.0194683049752917
PTX3	3.97645467851457	4.11953673980347	-0.199252804512725	0.0196155016941431
C10orf92	3.10800819759032	2.94875217535909	0.176487697793933	0.0200950660343095
GPRIN1	8.60319672319821	8.46076652551315	0.126081436967257	0.021188917963294
C5orf40	5.08279918092977	4.89393231140732	0.251902880123203	0.0212987175792808
KCNK3	7.12236648981202	6.94285379196929	0.193106191547849	0.0212987175792808
DBR1	5.89611498478491	5.792635709364	0.123161257921111	0.023157515970324
SYT16	6.37073744081225	6.22480815453369	0.148227328677654	0.023157515970324
INSM1	4.48348334131018	4.24466255272581	0.285630671952493	0.0232387231902941
KIAA1984	2.98725659303733	2.7871177212866	0.234954988702943	0.0234646319664366
PCBP3	4.07199382576151	3.84856275348418	0.204066893257151	0.0234646319664366
FABP7	9.2707438503138	9.03219154153738	0.231472851214062	0.0235680759795829
ATP2B4	5.96145085113735	5.69394110670928	0.283077955731611	0.0249450538255575
ANKRD60	1.45633272057899	1.47375071841165	-0.0694039358169399	0.0252294119641417
LOC100131342	4.86932535846209	4.71957919057734	0.1885294	0.0253837419849057
HSD17B2	1.5566783651698	1.62362827915621	-0.0948264416834148	0.0257115955567349
ACOX3	5.03593155642857	4.92021326574255	0.125238923073322	0.0260814556087698
C1orf115	9.1545639147441	9.02322568483093	0.165091744426312	0.0260814556087698
ESRP1	1.67462804331658	1.79271687097915	-0.147580859588713	0.0260814556087698
FAM65B	7.41752291476111	7.23567666350874	0.206672736138239	0.0260814556087698
IGSF11	4.60323476100194	4.39210060664322	0.220885651711418	0.0260814556087698
JUN	7.62257440583176	7.41926385809204	0.1956433521964	0.0260814556087698
KCTD2	4.40590416136498	4.28692448452189	0.13904703702038	0.0260814556087698
NISCH	9.99914980330306	9.88641955187093	0.110777512709716	0.0260814556087698
NUDT14	6.75865245646121	6.65664217164449	0.174463858737198	0.0260814556087698
PKIA	10.7401780141534	10.6049498775084	0.142153560071165	0.0260814556087698
ROPN1L	3.1049578957625	3.29819553612994	-0.216451081937675	0.0260814556087698
TMEM200A	6.00632328769133	5.69628693672546	0.327531512891437	0.0260814556087698
ABLIM3	5.72707321508258	5.5655680387244	0.131532697051414	0.0264030571792837
KIAA0922	3.26134925780655	3.05686330431779	0.243589667010946	0.0264030571792837
ECEL1P2	1.72008908237737	1.88560032737277	-0.168808896188769	0.0265991444276061
LPHN2	5.06404116943588	4.96117631980429	0.17008916282862	0.0272719163350426
TMEM108	6.63949584170401	6.50688448336563	0.154159562781548	0.0272719163350426
EPB41L4B	7.78594321841563	7.68178637306711	0.144144700273427	0.0275610481336048
AC007601.1	8.53902831344222	8.4454155956761	0.204078891968639	0.0278846910537141
ARHGAP4	8.50017471716663	8.3320889712074	0.169513308772803	0.0282727172343456
INTS1	3.75950174182525	3.6115421640301	0.156330793645602	0.0284305478993406
L3MBTL4	4.17647914282079	4.02560585540277	0.213765011393296	0.0284305478993406
AMIGO2	6.24430823829955	5.83533155182219	0.456421767348981	0.0286439203310017
TMEM52	3.27729935261166	3.01796843708939	0.283961558226557	0.0288159990165029
G6PD	4.46208254444916	4.33439762915091	0.214160992464526	0.0291895237060276
EDAR	1.6921284811751	1.76171623063742	-0.126359744028059	0.0293066783147209
COL21A1	5.3050467088122	5.1152544528833	0.197497188485531	0.0294900575614352
C8orf22	1.33537349033675	1.37588988225125	-0.0871772013366665	0.0295861184001631
SUSD1	7.07230929492953	6.96614305744254	0.150979946910663	0.0295861184001631
SYT10	5.33490002936323	4.94368404814733	0.413666751355373	0.0305931267928686
F13A1	2.98092976484616	2.74314285791995	0.244290458597511	0.0309566405368283
RASGRF2	7.89957768466282	7.6515986259377	0.226683299991396	0.0322742411620509
C1QL1	8.04918784540224	7.78108333655218	0.301578210529537	0.0355370411672278
SPRED1	6.81018471321988	6.71227097743233	0.100877291384095	0.0355370411672278
LPHN3	6.69304080582935	6.61383326754095	0.0848567904200358	0.0359987254377811
MICB	6.86655180569388	6.9559864289879	-0.12766775739053	0.0359987254377811
MGRN1	4.14661078816046	4.02798896881392	0.139813586747055	0.0363576542487509
C14orf132	9.76251911589587	9.65110908601695	0.118837949635314	0.0370796983389397
GRIK4	4.10349978365034	3.91464425520827	0.217345183700494	0.0371592131610452
RAB27B	7.34572563402577	7.20472523006429	0.142070186520389	0.0371592131610452
ZNF285	5.24503305929007	5.15146945090033	0.093604172910925	0.0371592131610452
NRARP	4.87332092708393	4.70870297988695	0.139970532424142	0.0377888359011824
ANKLE2	6.34592875411992	6.26596496645906	0.0958553316601689	0.0387976469012846
CYP2D7P1	4.54261044893154	4.40897189619947	0.113195709586989	0.0387976469012846
SHANK1	5.98339178699318	5.86600048415256	0.127230209088915	0.0387976469012846
ANKRD19P	6.5182152167711	6.35455164767359	0.157730704509346	0.0390626367084004
COQ10B	6.84226687790313	7.05409254740644	-0.193215011151455	0.0390626367084004
HECW2	5.64897653838846	5.54878499390859	0.0995930120100305	0.0391020972739567
LAMA1	4.41927410223848	4.19121862055238	0.237683436181634	0.0391020972739567
NECAB2	7.62998719500514	7.36551278017769	0.31929677864306	0.0391020972739567
OPRM1	4.32206453522992	4.05797429872019	0.310975132168404	0.0391020972739567
TYRO3	5.94661769529312	5.81271771626816	0.166733468960865	0.0391020972739567
XPO7	5.47111969149561	5.36186252507202	0.110619930025677	0.0391020972739567
GJD4	3.63645872459969	3.46646430913956	0.204838042198921	0.039574314687844
LOC642373	4.62782043468791	4.46157742191387	0.150729482073635	0.0396246072622792
C11orf80	4.35465737478875	4.22260305542962	0.145694146877787	0.0399496148660033
DOC2A	7.80649070527117	7.70680521540105	0.165099431144452	0.0399496148660033
MSH5	3.23048659959345	3.02089636069385	0.197526078215795	0.0399496148660033
TMEM196	5.85567691663639	5.62172673348071	0.303965211589391	0.0399496148660033
C6orf105	5.25279254826598	5.13875069550861	0.279309931036436	0.0410960156145623
KCNN3	5.76175831720379	5.54011707202143	0.217211975747084	0.0410960156145623
OCIAD2	10.8614669731605	10.9617750216507	-0.0970090077610485	0.0410960156145623
POLN	4.77832249755802	4.65659476274672	0.112928221591372	0.0410960156145623
RBM24	5.41418579046692	5.33641404201638	0.137684539751385	0.0410960156145623
NOVA1	6.36913456081034	6.28720062333447	0.109567742879182	0.0411821585561919
POM121L8P	7.08805622143702	6.94817218839063	0.151936033933805	0.0411821585561919
TMEM56	7.21372177460257	7.15301589744591	0.0933636364043923	0.0413079166014532
AC006014.8	1.66039925948749	1.74722866615267	-0.107981109150217	0.0418788342028898
OR4K17	1.6948592538352	1.79168147724651	-0.143734293338017	0.0418788342028898
LRRC3B	7.70463359005424	7.51595088287872	0.1825196104217	0.0425640899080539
GRM3	8.9038649536481	8.79111889497101	0.155931942345002	0.0426998347879669
FNBP1L	7.90745445031545	7.77651379172177	0.132027644841634	0.0432657172565373
KCNB2	6.26438428811383	6.103024663444	0.126799582148181	0.0432657172565373
PTGFRN	3.34265684830184	3.16838612660942	0.189617148386508	0.0435246975588503
LOC100132005	2.0691782232294	1.88487758655847	0.2000677	0.0450481477785714
ADCYAP1	7.84060695136562	7.65424192133954	0.301962437020729	0.0450605898496898
COLQ	5.36098420908868	5.21861468117985	0.13728765775218	0.0450605898496898
KIF13A	5.42537308428805	5.24187103823914	0.151092392538839	0.0450605898496898
HTR1E	6.90436091262076	6.77124487034998	0.135136278831343	0.0453051036698189
ZRANB3	5.14547607883881	5.04280035881142	0.0986328761058933	0.0454117158155497
EFHC2	5.49777625614543	5.32194650578415	0.178577537119093	0.0458131617976191
FUT9	9.6799884882333	9.58560084478203	0.174349361989318	0.0458131617976191
GABRB1	10.4022630023265	10.2644228377247	0.145433891431081	0.0458131617976191
RTN4R	10.6235393974603	10.5193162283229	0.0928279573079837	0.0458131617976191
SLC29A4P1	4.12309524748855	3.92832767172215	0.201260114236768	0.0468536155237252
TP53I11	6.05813448026267	5.82259574536458	0.241101863899449	0.0473090097716389
PKLR	6.96720961756408	6.86484923520739	0.143098279275017	0.0475709837900904
LOC440459	5.44776707277678	5.59511368895174	-0.141852237031317	0.0484161260647663
SCN3B	8.16124874537117	7.96328702186557	0.187022072410804	0.0484161260647663
TRPC5	4.75215918507463	4.551148988532	0.159369999823385	0.0484161260647663
ZNF616	4.1398844191135	3.9854723353067	0.14391719026112	0.0484161260647663
SH2D5	11.2856057656778	11.1480507941833	0.122054250960347	0.0484525877649773
WDR34	7.86442761482694	7.78754148321165	0.0960904881134663	0.0487289860139109
SRP14P1	3.35783532436454	3.51204899513107	-0.179230256895614	0.0495613342183047

### Sheet: GO process
GO term	Description	P-value	FDR q-value	Enrichment (N, B, n, b)
GO:0120036	plasma membrane bounded cell projection organization	1.24E-6	1.16E-2	4.23 (3394,68,177,15)		N	Total number of genes (including background list)
GO:0099177	regulation of trans-synaptic signaling	1.77E-6	8.26E-3	5.11 (3394,45,177,12)		B	Total number of genes associated with the GO term
GO:0050804	modulation of chemical synaptic transmission	1.77E-6	5.51E-3	5.11 (3394,45,177,12)		n	Total number of differentially expressed genes assigned to a GO term
GO:0031175	neuron projection development	1.97E-6	4.59E-3	6.19 (3394,31,177,10)		b	Total number of n in B
GO:0030030	cell projection organization	2.81E-6	5.24E-3	3.58 (3394,91,177,17)
GO:0120035	regulation of plasma membrane bounded cell projection organization	1.16E-5	1.8E-2	3.78 (3394,71,177,14)
GO:0031344	regulation of cell projection organization	1.16E-5	1.54E-2	3.78 (3394,71,177,14)
GO:0042391	regulation of membrane potential	1.37E-5	1.6E-2	3.73 (3394,72,177,14)
GO:0051491	positive regulation of filopodium assembly	3.43E-5	3.56E-2	15.34 (3394,5,177,4)
GO:0007215	glutamate receptor signaling pathway	3.87E-5	3.61E-2	10.65 (3394,9,177,5)
GO:0051960	regulation of nervous system development	4.43E-5	3.75E-2	2.94 (3394,111,177,17)
GO:0060078	regulation of postsynaptic membrane potential	5.82E-5	4.52E-2	6.39 (3394,21,177,7)
GO:0030705	cytoskeleton-dependent intracellular transport	7.42E-5	5.32E-2	9.59 (3394,10,177,5)
GO:0010975	regulation of neuron projection development	7.48E-5	4.98E-2	4.26 (3394,45,177,10)
GO:1900449	regulation of glutamate receptor signaling pathway	9.88E-5	6.14E-2	12.78 (3394,6,177,4)
GO:0007420	brain development	1.02E-4	5.92E-2	5.11 (3394,30,177,8)
GO:0031346	positive regulation of cell projection organization	1.27E-4	6.95E-2	4.43 (3394,39,177,9)
GO:0045664	regulation of neuron differentiation	2.08E-4	1.08E-1	3.29 (3394,70,177,12)
GO:0051489	regulation of filopodium assembly	2.21E-4	1.08E-1	10.96 (3394,7,177,4)
GO:0048519	negative regulation of biological process	2.3E-4	1.07E-1	1.50 (3394,779,177,61)
GO:0007018	microtubule-based movement	2.33E-4	1.03E-1	4.11 (3394,42,177,9)
GO:0048523	negative regulation of cellular process	2.33E-4	9.87E-2	1.53 (3394,713,177,57)
GO:0051128	regulation of cellular component organization	2.34E-4	9.49E-2	1.91 (3394,311,177,31)
GO:0050767	regulation of neurogenesis	3.64E-4	1.41E-1	2.80 (3394,96,177,14)
GO:0010771	negative regulation of cell morphogenesis involved in differentiation	4.24E-4	1.58E-1	9.59 (3394,8,177,4)
GO:0030516	regulation of axon extension	4.24E-4	1.52E-1	9.59 (3394,8,177,4)
GO:0060359	response to ammonium ion	4.24E-4	1.46E-1	9.59 (3394,8,177,4)
GO:0120034	positive regulation of plasma membrane bounded cell projection assembly	4.97E-4	1.65E-1	6.85 (3394,14,177,5)
GO:0071407	cellular response to organic cyclic compound	5.06E-4	1.63E-1	3.42 (3394,56,177,10)
GO:0050808	synapse organization	5.2E-4	1.62E-1	5.48 (3394,21,177,6)
GO:0006611	protein export from nucleus	5.37E-4	1.61E-1	14.38 (3394,4,177,3)
GO:0071242	cellular response to ammonium ion	5.37E-4	1.56E-1	14.38 (3394,4,177,3)
GO:0043951	negative regulation of cAMP-mediated signaling	5.37E-4	1.52E-1	14.38 (3394,4,177,3)
GO:0098815	modulation of excitatory postsynaptic potential	5.37E-4	1.47E-1	14.38 (3394,4,177,3)
GO:0035235	ionotropic glutamate receptor signaling pathway	5.37E-4	1.43E-1	14.38 (3394,4,177,3)
GO:0099536	synaptic signaling	5.65E-4	1.46E-1	3.15 (3394,67,177,11)
GO:0099537	trans-synaptic signaling	5.65E-4	1.42E-1	3.15 (3394,67,177,11)
GO:0010977	negative regulation of neuron projection development	7.14E-4	1.75E-1	6.39 (3394,15,177,5)
GO:0050770	regulation of axonogenesis	7.14E-4	1.71E-1	6.39 (3394,15,177,5)
GO:0099111	microtubule-based transport	7.33E-4	1.71E-1	8.52 (3394,9,177,4)
GO:0010970	transport along microtubule	7.33E-4	1.67E-1	8.52 (3394,9,177,4)
GO:0061387	regulation of extent of cell growth	7.33E-4	1.63E-1	8.52 (3394,9,177,4)
GO:0051650	establishment of vesicle localization	7.33E-4	1.59E-1	8.52 (3394,9,177,4)
GO:0050806	positive regulation of synaptic transmission	9.95E-4	2.11E-1	5.99 (3394,16,177,5)

### Sheet: GO function
GO term	Description	P-value	FDR q-value	Enrichment (N, B, n, b)
GO:0035254	glutamate receptor binding	1.4E-4	3.11E-1	19.18 (3394,3,177,3)		N	Total number of genes (including background list)
GO:0008066	glutamate receptor activity	2.21E-4	2.46E-1	10.96 (3394,7,177,4)		B	Total number of genes associated with the GO term
GO:0004970	ionotropic glutamate receptor activity	5.37E-4	3.98E-1	14.38 (3394,4,177,3)		n	Total number of differentially expressed genes assigned to a GO term
GO:0030332	cyclin binding	5.37E-4	2.99E-1	14.38 (3394,4,177,3)		b	Total number of n in B

### Sheet: GO compartment
GO term	Description	P-value	FDR q-value	Enrichment (N, B, n, b)
GO:0045202	synapse	1.15E-13	1.24E-10	6.39 (3394,69,177,23)		N	Total number of genes (including background list)
GO:0097458	neuron part	4.69E-13	2.51E-10	3.47 (3394,221,177,40)		B	Total number of genes associated with the GO term
GO:0044456	synapse part	3.84E-12	1.37E-9	5.05 (3394,95,177,25)		n	Total number of differentially expressed genes assigned to a GO term
GO:0098978	glutamatergic synapse	5.47E-11	1.47E-8	10.96 (3394,21,177,12)		b	Total number of n in B
GO:0120025	plasma membrane bounded cell projection	4.64E-10	9.96E-8	3.04 (3394,227,177,36)
GO:0043005	neuron projection	6.21E-10	1.11E-7	3.93 (3394,127,177,26)
GO:0042995	cell projection	8.46E-10	1.3E-7	2.92 (3394,243,177,37)
GO:0099572	postsynaptic specialization	3.96E-8	5.31E-6	10.15 (3394,17,177,9)
GO:0014069	postsynaptic density	3.96E-8	4.72E-6	10.15 (3394,17,177,9)
GO:0120038	plasma membrane bounded cell projection part	3.03E-7	3.25E-5	2.63 (3394,226,177,31)
GO:0044463	cell projection part	3.03E-7	2.96E-5	2.63 (3394,226,177,31)
GO:0030054	cell junction	5.19E-7	4.64E-5	3.05 (3394,151,177,24)
GO:0045211	postsynaptic membrane	6.69E-7	5.52E-5	6.85 (3394,28,177,10)
GO:0033267	axon part	7.95E-7	6.09E-5	6.03 (3394,35,177,11)
GO:0032838	plasma membrane bounded cell projection cytoplasm	2.1E-6	1.5E-4	15.98 (3394,6,177,5)
GO:0030426	growth cone	2.35E-6	1.57E-4	9.59 (3394,14,177,7)
GO:0030425	dendrite	2.88E-6	1.82E-4	4.53 (3394,55,177,13)
GO:0097060	synaptic membrane	5.08E-6	3.03E-4	5.64 (3394,34,177,10)
GO:0030427	site of polarized growth	1.16E-5	6.57E-4	7.90 (3394,17,177,7)
GO:0120111	neuron projection cytoplasm	3.43E-5	1.84E-3	15.34 (3394,5,177,4)
GO:0008328	ionotropic glutamate receptor complex	3.43E-5	1.75E-3	15.34 (3394,5,177,4)
GO:0098878	neurotransmitter receptor complex	3.43E-5	1.68E-3	15.34 (3394,5,177,4)
GO:0099056	integral component of presynaptic membrane	6.24E-5	2.91E-3	7.67 (3394,15,177,6)
GO:0043204	perikaryon	9.56E-5	4.27E-3	7.19 (3394,16,177,6)
GO:0098889	intrinsic component of presynaptic membrane	9.56E-5	4.1E-3	7.19 (3394,16,177,6)
GO:0030424	axon	1.67E-4	6.89E-3	4.79 (3394,32,177,8)
GO:0099568	cytoplasmic region	2.63E-4	1.05E-2	5.16 (3394,26,177,7)
GO:0099699	integral component of synaptic membrane	2.84E-4	1.09E-2	6.06 (3394,19,177,6)
GO:0099240	intrinsic component of synaptic membrane	3.88E-4	1.44E-2	5.75 (3394,20,177,6)
GO:0044295	axonal growth cone	5.37E-4	1.92E-2	14.38 (3394,4,177,3)
