## Supplementary material for "Molecular characterization of the stress network in the human brain": Table S2

### Sheet: Differentially expressed genes
Gene	log2 expression in mask	log2 expression outsite mask	log2 FC	p-value
ABCC12	5.36755	3.96723	1.40088	1.94e-20
AC002563.2	6.98905	5.42465	1.61857	5.85e-23
AC005551.1	4.98495	3.96841	1.01782	8.64e-27
AC010087.3	6.17649	5.08467	1.1132	2.23e-18
AC017096.1	4.15349	3.00441	1.07458	5.8e-16
AC078937.4	6.57153	4.52431	1.96081	3.08e-66
AC079341.1	5.56376	3.86601	1.67227	5.03e-33
AC109486.1	5.25217	3.7835	1.46879	1.52e-27
AC112641.2	6.37239	5.06956	1.41792	1.77e-43
ADAMTS18	3.24873	4.27864	-1.00287	7.45e-34
ADAMTS3	4.35114	3.37099	1.04555	5.76e-10
ADRA1B	8.56065	7.76692	1.04387	9.47e-29
AK5	10.0602	8.89221	1.2296	5.8e-16
AKAP5	5.99721	4.67481	1.34492	1.29e-46
ANKRD56	5.35761	4.15554	1.25473	2.18e-28
ANO3	9.14233	7.70803	1.53061	1.18e-12
ANXA8	5.60267	4.11256	1.47815	2.94e-19
AQP9	4.58433	3.39892	1.1582	3.13e-19
ASB2	7.09697	5.77023	1.38262	1.28e-20
ATOH7	5.37145	4.39308	1.02164	4.98e-29
ATRNL1	8.83971	7.66682	1.17732	6.32e-50
BAIAP2L2	8.92249	7.87996	1.01126	4.68e-54
BAIAP3	7.90338	6.85012	1.12713	9.24e-10
BARHL1	2.55073	3.73673	-1.25568	3.69e-09
BCL11B	7.65596	6.65686	1.03593	1.63e-18
C13orf16	6.43448	5.17677	1.26197	1.12e-31
C13orf36	6.47199	5.00954	1.47033	1.1e-31
C14orf23	6.20111	4.66785	1.56568	1.42e-13
C17orf96	9.95654	8.50961	1.49483	2.71e-45
C19orf46	6.09645	7.43347	-1.39844	7.48e-19
C1orf115	8.99472	7.59871	1.42017	1.76e-34
C1orf183	5.22737	4.13913	1.0434	5.64e-20
C1QL1	7.80609	6.06489	1.82439	2.93e-66
C21orf110	5.27277	4.24828	1.09725	7.45e-51
C21orf128	4.50977	3.41521	1.14767	6.07e-22
C2orf55	8.53798	6.89834	1.66719	2.63e-88
C2orf80	10.0457	9.05094	1.02208	2.54e-31
C4orf45	4.16528	3.19393	1.0141	7.7e-36
C5orf38	2.04817	3.57939	-1.59868	8.2e-24
C6orf105	5.00825	3.44579	1.57087	6.09e-30
C6orf126	5.40562	4.35025	1.08211	4.68e-15
C6orf142	6.94808	5.38039	1.64124	4.17e-43
C9orf171	1.53766	2.71216	-1.1968	1.41e-25
CABP1	10.6181	9.37236	1.30818	3.87e-45
CACNG3	8.64872	7.19301	1.52123	7.26e-52
CAMK2A	9.67555	7.73665	1.92872	2.89e-74
CAMKV	10.0513	8.52557	1.53154	8.83e-73
CASQ1	6.1826	5.09938	1.13092	4.1e-22
CBLN1	3.90956	5.04596	-1.1917	1.85e-11
CCK	13.6586	11.0194	2.72855	1.6e-56
CCKBR	7.71808	6.43917	1.34303	1.59e-42
CDH15	2.12509	3.13456	-1.08363	4.51e-08
CDH9	7.98732	6.56258	1.49744	4.24e-64
CHN1	14.6469	13.4825	1.15904	5.05e-164
CHRM3	11.218	9.70498	1.57161	6.34e-30
CHRM4	4.62451	5.68168	-1.00183	5.39e-15
CHRNA3	4.54429	5.8541	-1.46953	6.65e-06
CHSY3	5.69272	4.63038	1.05254	1.01e-50
COL24A1	7.28498	6.31224	1.01443	1.65e-22
COL5A2	7.9065	6.76236	1.16706	8.4e-20
CPNE4	9.25578	7.68561	1.5555	6.89e-42
CPNE5	12.59	11.4656	1.07157	1.32e-16
CREG2	11.9626	10.0155	2.022	2.53e-40
CRH	8.78939	7.31889	1.50587	1.08e-26
CRLF1	10.1597	9.08829	1.12915	3.16e-13
CRNDE	2.76556	4.91029	-2.20421	3.13e-66
CRTAM	1.85697	2.8683	-1.0837	5.7e-08
CRYM	12.4402	11.4322	1.00309	4.01e-21
CUX2	8.0559	6.94315	1.26283	4.05e-24
CXCL14	12.9615	11.9316	1.04197	5.44e-20
CYP26A1	5.68933	4.50297	1.22283	6.14e-22
DACH2	7.49612	6.50582	1.05439	5.5e-14
DAO	2.3359	4.63359	-2.39698	4.99e-17
DDN	8.55816	7.16545	1.4347	5.66e-18
DLGAP2	6.92331	5.5688	1.47883	2.74e-27
DLK1	4.39436	5.72619	-1.34141	2.47e-17
DLX1	7.29553	5.54516	1.67306	4.92e-47
DLX6-AS1	5.78237	4.47463	1.25494	5.96e-26
DNAJC5G	4.77477	3.83754	1.03671	4.38e-28
DOC2A	7.51473	6.40177	1.23543	1.86e-54
DPP10	5.6192	4.66651	1.06205	6.86e-35
DUSP27	4.22264	3.09841	1.15982	8.16e-36
EBF3	1.60988	2.67625	-1.0505	1.13e-20
EGR2	6.26962	5.11935	1.0801	8.09e-08
EGR3	7.37343	5.37066	2.03187	2.18e-28
EMX2	7.34555	6.28609	1.06978	3.14e-29
EMX2OS	9.38905	8.1353	1.24409	1.17e-26
ENC1	13.9876	12.1484	1.97899	4.69e-58
EPHB6	8.82796	7.54739	1.28543	1.93e-51
ERICH1-AS1	4.72684	3.6425	1.14239	6.97e-24
EXTL1	10.008	8.85719	1.19388	7.26e-42
FAM148C	10.3187	9.20953	1.12188	9.08e-18
FAM19A1	7.89183	6.59406	1.2993	1.95e-37
FAM19A2	8.9876	7.86495	1.22016	7.44e-31
FAM5B	7.07142	6.02299	1.07085	3.5e-46
FAM70A	3.01708	4.17762	-1.13594	3.14e-41
FAM81A	8.86549	7.54456	1.37164	8.04e-22
FAP	6.19259	5.19781	1.0659	4.49e-20
FEZF2	7.39998	5.28388	2.18925	6.34e-30
FHL2	9.94105	8.29401	1.72482	8.15e-97
FOXG1B	10.2759	7.32387	3.02195	2.49e-34
FREM3	5.86709	4.11468	1.75548	1.09e-23
GABRA5	8.54935	7.02659	1.48362	3.49e-81
GALNTL5	6.48623	4.65907	1.88709	2.22e-29
GDA	10.1934	7.69397	2.487	2.16e-62
GPR26	9.6949	8.30094	1.39881	1.12e-52
GPRIN2	3.65682	5.07167	-1.42977	4.48e-41
GRASP	10.5104	9.36093	1.11836	1.02e-16
GRHL2	5.01004	3.93173	1.10402	3.35e-29
GSG1	5.02259	3.84006	1.15046	1.1e-17
GYPE	4.27934	3.18908	1.13385	2.53e-48
HRK	9.51903	8.42881	1.08169	6.97e-40
HS3ST2	7.37656	5.86351	1.6724	1.3e-19
HSPB3	8.81674	6.5126	2.39129	1.04e-23
HTR1A	5.94568	4.74734	1.23806	3.45e-15
HTR2A	9.39588	7.9132	1.57841	8.26e-45
ICAM5	9.40959	7.75012	1.72909	1.71e-23
IQGAP3	5.13553	3.94923	1.19622	3.19e-36
IRX2	1.97382	3.92598	-2.05294	1.31e-42
IRX3	1.89205	3.54835	-1.73361	2.47e-48
ISLR2	6.1375	4.87849	1.22037	5.17e-13
ITPKA	7.27831	5.51383	1.80732	9.94e-58
KCNC2	8.9756	7.6866	1.2504	3.82e-43
KCNF1	8.07588	6.45666	1.63318	7.9e-39
KCNH1	6.04656	5.06915	1.07439	1.51e-31
KCNJ4	6.57357	4.86854	1.80519	4.54e-13
KCNQ5	7.40248	6.40731	1.10257	6.51e-16
KCNS1	8.13198	6.17599	2.0387	2.19e-23
KCNV1	8.26568	6.08539	2.31124	1.03e-35
KCTD16	8.70237	6.98268	1.77777	1.22e-34
KHDRBS2	9.10735	7.92305	1.20921	4.69e-58
KIAA0748	7.65482	5.64261	2.07043	1.74e-35
KIAA1239	7.48013	6.18159	1.44723	7.49e-39
KIF17	8.41313	7.38717	1.07145	1.61e-24
KIRREL2	5.5446	4.338	1.22222	2.42e-19
KLK7	7.65736	6.50022	1.2288	1.4e-09
KRT16P2	4.42199	3.34158	1.07406	7.46e-20
LCE3C	4.8757	3.88894	1.03958	4.9e-15
LDB2	8.71625	7.24545	1.50898	3.46e-75
LHX2	10.4043	8.41625	2.09098	9.24e-22
LHX6	9.0142	7.34435	1.70949	1.07e-16
LIPG	2.5491	3.42633	-1.06133	2.36e-16
LMO3	9.88928	8.75958	1.15303	5.31e-22
LMO4	10.9124	9.59884	1.35788	1.24e-51
LMO7	7.82897	6.81303	1.01121	7.73e-89
LNX1	7.9348	6.93617	1.02628	3.19e-36
LOC100287347	5.99027	4.97959	1.12922	3.18e-15
LOC100290023	6.62241	5.21346	1.447	9.34e-21
LOC158696	5.68648	4.63106	1.12551	3.16e-14
LOC339524	4.73716	3.69688	1.0301	8.96e-15
LOC440084	4.97491	3.9414	1.09278	7.17e-21
LOC646627	6.76798	4.69008	2.02643	3.63e-27
LRRC7	8.58297	7.3234	1.26388	2.24e-25
LRRC8B	9.00675	8.02395	1.00701	1.02e-88
LY6H	10.8816	9.69504	1.21839	4.71e-16
LYZL4	4.49819	3.27362	1.23972	4.44e-22
LZTS1	9.89615	8.60882	1.33735	1.06e-18
MAB21L1	1.72969	2.70488	-1.02592	1.24e-08
MAL2	10.1089	9.02288	1.06854	1.62e-43
MAST3	10.0578	8.90458	1.19666	1.87e-68
MATK	7.29295	6.31033	1.00041	2.67e-66
MCHR2	4.67276	3.38841	1.28753	1.41e-21
MEF2C	10.5813	9.13451	1.49987	1.42e-74
MEIS3P2	5.69075	4.53094	1.18645	3.15e-55
MET	8.25217	7.1673	1.1301	1.2e-15
MGAT5B	10.8586	9.86331	1.00502	1.16e-44
MKL2	11.5296	10.398	1.12454	1.41e-81
MOXD1	8.66405	6.88865	1.77015	6.27e-28
MPPED1	9.86012	8.43092	1.50729	1.08e-40
MUM1L1	6.50588	5.28402	1.31353	2.19e-21
MYBPHL	7.02125	5.95323	1.11615	6.76e-15
NCALD	9.63768	8.5362	1.15406	5.31e-62
NECAB2	7.70597	6.51779	1.23123	7.15e-13
NEK2	4.48341	3.29441	1.20152	4.02e-17
NETO1	9.983	8.79973	1.23434	4.92e-21
NEURL1B	8.52163	7.48247	1.0085	3.79e-19
NEUROD2	11.538	9.9526	1.93384	7.83e-37
NEUROD6	7.76452	5.76573	2.09439	6.81e-71
NGEF	13.0738	11.3855	1.682	5.02e-29
NNMT	6.75051	5.53804	1.23308	6.87e-20
NOV	8.68803	7.63457	1.04506	6.39e-29
NPPA	6.10937	4.33753	1.88539	1.85e-34
NPTX1	12.3279	10.9922	1.51642	1.55e-24
NPTX2	9.32158	7.82682	1.50514	7.45e-98
NPTXR	7.84091	6.66534	1.16659	2.49e-39
NPY	10.9395	9.25048	1.61399	3.53e-25
NR2E1	6.4861	5.28269	1.22385	5.45e-16
NRGN	13.8558	11.3139	2.60357	4e-73
NUDT4P1	5.90886	4.88117	1.01799	1.66e-37
OPN3	6.57644	5.51833	1.15056	1.59e-19
OR14I1	7.35564	5.10765	2.21132	2.85e-168
OVOL2	4.76702	3.38907	1.40928	9.03e-18
PCDH20	7.1034	5.75767	1.33557	4.37e-22
PCDH8	9.37812	7.80909	1.60548	4.84e-20
PCP2	4.37877	5.39015	-1.04836	1.71e-30
PCSK1	9.79424	8.53432	1.40766	3.58e-18
PDE2A	13.3024	11.8673	1.46093	1.74e-99
PDZRN3	6.02089	4.97675	1.11483	1.25e-15
PIRT	4.36478	5.67139	-1.26863	8.69e-22
PKD2L1	6.36824	4.39321	2.0315	4.28e-35
PLK2	10.6091	9.46197	1.18428	3.56e-19
PPEF1	6.64625	5.24319	1.42317	1.41e-52
RASAL1	6.492	5.34682	1.18991	2.19e-25
RASGRF2	7.7976	6.50838	1.301	6.84e-34
RBP4	8.34491	7.06699	1.37568	1.32e-11
RCAN3	5.75349	6.81792	-1.03526	1.41e-36
RFTN1	9.21896	8.0676	1.16098	4.61e-71
RGS4	11.0484	9.63107	1.49083	8.8e-23
RORB	8.52131	7.51567	1.01779	1.4e-16
RPRM	5.75241	4.83929	1.04344	3.39e-15
RPRML	10.7314	9.09328	1.6411	6.46e-48
RS1	4.4063	3.31181	1.15445	8.79e-14
RSPO2	8.32477	7.26835	1.10388	8.23e-40
RTN4RL1	7.76715	6.39635	1.37089	4.93e-124
RTP1	5.37873	4.11986	1.23218	1.43e-14
RXFP1	4.93992	3.50206	1.45199	2.4e-23
SATB2	7.26707	5.41737	1.93982	3.24e-33
SCN3B	7.9936	7.01232	1.01667	5.64e-19
SEMA5B	9.26569	8.14874	1.12683	6.13e-50
SEPT5	8.67955	7.63788	1.04944	2.48e-74
SERPINF1	8.37969	7.1956	1.27321	7.83e-37
SGK493	5.75607	4.63433	1.17085	2.37e-24
SHC3	7.81555	6.79534	1.03642	4.59e-48
SLC17A7	10.6584	9.19533	1.55537	3.81e-20
SLC22A9	5.32552	4.04884	1.29954	2.01e-35
SLC26A4	5.79198	4.11438	1.67002	6.97e-53
SLC30A3	11.1643	8.90789	2.47247	9.58e-62
SLIT1	6.94032	5.4672	1.57084	4.34e-14
SLITRK6	3.81288	5.00908	-1.28872	1.08e-05
SLN	6.17241	4.83162	1.28819	7.9e-10
SOHLH1	9.88166	8.69161	1.22755	1.75e-29
ST6GALNAC5	5.74234	4.49449	1.29655	6.21e-15
STAC	1.88619	3.0214	-1.18133	6.14e-15
STON1	2.64939	3.90471	-1.25368	4.52e-44
STX1A	12.8715	11.4136	1.478	2.48e-98
STYK1	7.24654	6.14749	1.18717	2.27e-58
SUSD2	5.23473	6.16975	-1.06923	6.03e-35
SYT16	6.25403	5.01383	1.25634	8.25e-103
TAC3	8.73295	6.92042	1.69549	3.07e-49
TBR1	5.59175	3.999	1.6958	2.71e-42
TFAP2B	1.34271	2.45595	-1.1273	6.24e-16
THEMIS	6.8976	4.81762	2.03031	2.06e-26
TIAM2	7.68539	6.4293	1.3044	6.32e-106
TMEM132D	5.06536	3.9055	1.18899	6.08e-34
TMEM155	10.338	7.37779	3.10772	4.9e-55
TNNT2	6.33963	4.34927	2.01981	1.61e-37
TOX	6.55115	5.49759	1.1361	2.98e-19
TRIM48	6.77843	5.45348	1.42664	7.57e-15
TRIM54	7.16341	5.1737	2.0512	2.98e-38
TTR	4.56228	5.62387	-1.13647	1.46e-05
TYRP1	4.66942	3.56356	1.10182	3.3e-14
UNCX	2.28315	3.23103	-1.07106	5.6e-06
VIP	7.15216	5.48399	1.66233	5.73e-69
WDR16	5.84301	4.80928	1.05466	1.07e-36
WDR86	7.71401	6.6277	1.09974	2.65e-12
WIF1	8.55931	7.2791	1.32434	7e-21
ZBBX	5.22482	3.99768	1.30062	1.27e-10
ZIC1	2.29569	3.37579	-1.10944	4.87e-14
ZIC4	1.95249	3.08118	-1.24266	7.57e-08
ZNF727	6.29981	4.65389	1.63116	2.75e-52
ZNF831	6.56917	5.03257	1.56786	3.94e-19

### Sheet: GO process
GO term	Description	P-value	FDR q-value	Enrichment (N, B, n, b)
GO:0045664	regulation of neuron differentiation	5.2e-10	4.76e-06	4.37 (3451,79,230,23)		N	Total number of genes (including background list)
GO:0099177	regulation of trans-synaptic signaling	1.16e-09	5.33e-06	5.67 (3451,45,230,17)		B	Total number of genes associated with the GO term
GO:0050804	modulation of chemical synaptic transmission	1.16e-09	3.55e-06	5.67 (3451,45,230,17)		n	Total number of differentially expressed genes assigned to a GO term
GO:0007611	learning or memory	3.18e-09	7.28e-06	5.72 (3451,42,230,16)		b	Total number of n in B
GO:0010975	regulation of neuron projection development	3.74e-09	6.84e-06	5.31 (3451,48,230,17)
GO:0048167	regulation of synaptic plasticity	4.29e-09	6.55e-06	8.69 (3451,19,230,11)
GO:0051960	regulation of nervous system development	5.3e-09	6.94e-06	3.55 (3451,110,230,26)
GO:0050890	cognition	1.49e-08	1.7e-05	5.22 (3451,46,230,16)
GO:0007610	behavior	3.06e-08	3.11e-05	3.38 (3451,111,230,25)
GO:0050767	regulation of neurogenesis	4.06e-08	3.72e-05	3.56 (3451,97,230,23)
GO:0045666	positive regulation of neuron differentiation	4.1e-08	3.41e-05	5.23 (3451,43,230,15)
GO:0048856	anatomical structure development	5.85e-08	4.46e-05	1.72 (3451,696,230,80)
GO:0048518	positive regulation of biological process	1.14e-07	8e-05	1.55 (3451,976,230,101)
GO:0048731	system development	1.51e-07	9.85e-05	3.05 (3451,128,230,26)
GO:0032502	developmental process	1.65e-07	0.000101	1.54 (3451,996,230,102)
GO:0051962	positive regulation of nervous system development	2.15e-07	0.000123	4.18 (3451,61,230,17)
GO:0007399	nervous system development	3.99e-07	0.000215	4.50 (3451,50,230,15)
GO:0050806	positive regulation of synaptic transmission	6.37e-07	0.000324	7.50 (3451,18,230,9)
GO:0050769	positive regulation of neurogenesis	9.24e-07	0.000445	4.25 (3451,53,230,15)
GO:0032879	regulation of localization	1.06e-06	0.000486	1.88 (3451,440,230,55)
GO:0051049	regulation of transport	1.32e-06	0.000575	2.08 (3451,310,230,43)
GO:0120035	regulation of plasma membrane bounded cell projection organization	1.47e-06	0.000613	3.70 (3451,69,230,17)
GO:0031344	regulation of cell projection organization	1.47e-06	0.000587	3.70 (3451,69,230,17)
GO:0050773	regulation of dendrite development	3.17e-06	0.00121	8.75 (3451,12,230,7)
GO:0051239	regulation of multicellular organismal process	4.49e-06	0.00164	1.72 (3451,531,230,61)
GO:0032412	regulation of ion transmembrane transporter activity	6.06e-06	0.00213	4.50 (3451,40,230,12)
GO:0098916	anterograde trans-synaptic signaling	6.26e-06	0.00212	3.22 (3451,84,230,18)
GO:0007268	chemical synaptic transmission	6.26e-06	0.00205	3.22 (3451,84,230,18)
GO:2001257	regulation of cation channel activity	6.43e-06	0.00203	5.36 (3451,28,230,10)
GO:1900449	regulation of glutamate receptor signaling pathway	7.16e-06	0.00219	12.50 (3451,6,230,5)
GO:0002209	behavioral defense response	7.16e-06	0.00212	12.50 (3451,6,230,5)
GO:0001662	behavioral fear response	7.16e-06	0.00205	12.50 (3451,6,230,5)
GO:0060998	regulation of dendritic spine development	7.16e-06	0.00199	12.50 (3451,6,230,5)
GO:0048522	positive regulation of cellular process	7.33e-06	0.00197	1.51 (3451,855,230,86)
GO:0099536	synaptic signaling	7.48e-06	0.00196	3.18 (3451,85,230,18)
GO:0099537	trans-synaptic signaling	7.48e-06	0.0019	3.18 (3451,85,230,18)
GO:0060284	regulation of cell development	7.66e-06	0.0019	2.70 (3451,128,230,23)
GO:0051588	regulation of neurotransmitter transport	8.43e-06	0.00203	6.67 (3451,18,230,8)
GO:0043269	regulation of ion transport	1e-05	0.00236	2.65 (3451,130,230,23)
GO:0022898	regulation of transmembrane transporter activity	1.06e-05	0.00243	4.29 (3451,42,230,12)
GO:0034765	regulation of ion transmembrane transport	1.25e-05	0.00279	3.07 (3451,88,230,18)
GO:0007612	learning	1.37e-05	0.00299	6.32 (3451,19,230,8)
GO:0060341	regulation of cellular localization	1.38e-05	0.00294	2.94 (3451,97,230,19)
GO:0045595	regulation of cell differentiation	1.48e-05	0.00308	1.96 (3451,306,230,40)
GO:0050789	regulation of biological process	1.52e-05	0.0031	1.22 (3451,2074,230,168)
GO:0032409	regulation of transporter activity	1.8e-05	0.00358	4.09 (3451,44,230,12)
GO:0021542	dentate gyrus development	1.93e-05	0.00375	15.00 (3451,4,230,4)
GO:0008306	associative learning	2.17e-05	0.00413	7.00 (3451,15,230,7)
GO:0042596	fear response	2.37e-05	0.00443	10.72 (3451,7,230,5)
GO:0048814	regulation of dendrite morphogenesis	2.37e-05	0.00434	10.72 (3451,7,230,5)
GO:0065007	biological regulation	2.77e-05	0.00497	1.19 (3451,2204,230,175)
GO:0050807	regulation of synapse organization	3.29e-05	0.00579	5.72 (3451,21,230,8)
GO:0044057	regulation of system process	3.88e-05	0.00671	2.74 (3451,104,230,19)
GO:0010769	regulation of cell morphogenesis involved in differentiation	5.01e-05	0.00849	4.82 (3451,28,230,9)
GO:0033555	multicellular organismal response to stress	5.4e-05	0.009	7.50 (3451,12,230,6)
GO:0010720	positive regulation of cell development	5.42e-05	0.00886	3.13 (3451,72,230,15)
GO:0051240	positive regulation of multicellular organismal process	5.63e-05	0.00904	1.91 (3451,290,230,37)
GO:1904062	regulation of cation transmembrane transport	6.4e-05	0.0101	3.42 (3451,57,230,13)
GO:0022604	regulation of cell morphogenesis	7.76e-05	0.012	3.84 (3451,43,230,11)
GO:0098815	modulation of excitatory postsynaptic potential	9.12e-05	0.0139	12.00 (3451,5,230,4)
GO:0021877	forebrain neuron fate commitment	9.12e-05	0.0137	12.00 (3451,5,230,4)
GO:0021902	commitment of neuronal cell to specific neuron type in forebrain	9.12e-05	0.0135	12.00 (3451,5,230,4)
GO:0010976	positive regulation of neuron projection development	9.97e-05	0.0145	5.00 (3451,24,230,8)
GO:0051961	negative regulation of nervous system development	0.0001	0.0143	4.06 (3451,37,230,10)
GO:0050794	regulation of cellular process	0.00012	0.0169	1.20 (3451,1969,230,158)
GO:0046928	regulation of neurotransmitter secretion	0.000127	0.0176	8.34 (3451,9,230,5)
GO:0045597	positive regulation of cell differentiation	0.000132	0.0181	2.22 (3451,162,230,24)
GO:0051094	positive regulation of developmental process	0.000138	0.0186	2.00 (3451,225,230,30)
GO:0034762	regulation of transmembrane transport	0.000148	0.0196	2.57 (3451,105,230,18)
GO:0050793	regulation of developmental process	0.000149	0.0194	1.68 (3451,420,230,47)
GO:0051668	localization within membrane	0.000241	0.031	7.50 (3451,10,230,5)
GO:0099601	regulation of neurotransmitter receptor activity	0.000259	0.033	10.00 (3451,6,230,4)
GO:0048168	regulation of neuronal synaptic plasticity	0.000292	0.0367	15.00 (3451,3,230,3)
GO:0051128	regulation of cellular component organization	0.000296	0.0366	1.79 (3451,302,230,36)
GO:0045665	negative regulation of neuron differentiation	0.000333	0.0407	4.29 (3451,28,230,8)
GO:0048663	neuron fate commitment	0.000373	0.0449	5.63 (3451,16,230,6)
GO:0051963	regulation of synapse assembly	0.000417	0.0496	6.82 (3451,11,230,5)
GO:2001259	positive regulation of cation channel activity	0.000417	0.049	6.82 (3451,11,230,5)
GO:1903305	regulation of regulated secretory pathway	0.00052	0.0602	4.57 (3451,23,230,7)
GO:0021885	forebrain cell migration	0.000573	0.0656	8.57 (3451,7,230,4)
GO:0017158	regulation of calcium ion-dependent exocytosis	0.000677	0.0765	6.25 (3451,12,230,5)
GO:0023051	regulation of signaling	0.000914	0.102	1.46 (3451,606,230,59)
GO:0032989	cellular component morphogenesis	0.000978	0.108	2.77 (3451,65,230,12)

### Sheet: GO function
GO term	Description	P-value	FDR q-value	Enrichment (N, B, n, b)
GO:0035254	glutamate receptor binding	1.93e-05	0.043	15.00 (3451,4,230,4)
GO:0005516	calmodulin binding	2.49e-05	0.0279	4.69 (3451,32,230,10)
GO:0022838	substrate-specific channel activity	4.46e-05	0.0333	2.72 (3451,105,230,19)
GO:0005488	binding	5.22e-05	0.0292	1.16 (3451,2440,230,188)
GO:0015267	channel activity	9.85e-05	0.0441	2.57 (3451,111,230,19)
GO:0022803	passive transmembrane transporter activity	0.000112	0.0416	2.55 (3451,112,230,19)
GO:0005515	protein binding	0.000113	0.036	1.23 (3451,1765,230,145)
GO:0005216	ion channel activity	0.000114	0.032	2.62 (3451,103,230,18)
GO:0005184	neuropeptide hormone activity	0.000127	0.0316	8.34 (3451,9,230,5)
GO:0043167	ion binding	0.000205	0.0457	1.37 (3451,983,230,90)
GO:0022839	ion gated channel activity	0.000222	0.0451	2.78 (3451,81,230,15)
GO:0043169	cation binding	0.000246	0.0458	1.47 (3451,706,230,69)
GO:0022836	gated channel activity	0.000256	0.044	2.74 (3451,82,230,15)
GO:0005267	potassium channel activity	0.000333	0.0532	4.29 (3451,28,230,8)
GO:0016247	channel regulator activity	0.000383	0.0571	4.77 (3451,22,230,7)
GO:0005249	voltage-gated potassium channel activity	0.000383	0.0535	4.77 (3451,22,230,7)
GO:0022843	voltage-gated cation channel activity	0.000434	0.0571	4.14 (3451,29,230,8)
GO:0030276	clathrin binding	0.000573	0.0712	8.57 (3451,7,230,4)
GO:0044325	ion channel binding	0.000772	0.0908	5.00 (3451,18,230,6)
GO:0046872	metal ion binding	0.000797	0.0891	1.43 (3451,681,230,65)

### Sheet: GO component
GO term	Description	P-value	FDR q-value	Enrichment (N, B, n, b)
GO:0044456	synapse part	4.78e-16	4.94e-13	5.22 (3451,92,230,32)
GO:0097458	neuron part	1.63e-14	8.41e-12	3.27 (3451,220,230,48)
GO:0097060	synaptic membrane	2.18e-13	7.5e-11	6.70 (3451,47,230,21)
GO:0043005	neuron projection	6.29e-11	1.63e-08	3.66 (3451,127,230,31)
GO:0030054	cell junction	3.39e-10	7.02e-08	3.21 (3451,159,230,34)
GO:0099572	postsynaptic specialization	1.13e-09	1.95e-07	10.72 (3451,14,230,10)
GO:0014069	postsynaptic density	1.13e-09	1.67e-07	10.72 (3451,14,230,10)
GO:0045211	postsynaptic membrane	2.3e-09	2.97e-07	6.25 (3451,36,230,15)
GO:0042995	cell projection	2.17e-08	2.49e-06	2.53 (3451,231,230,39)
GO:0120025	plasma membrane bounded cell projection	3.12e-08	3.23e-06	2.58 (3451,215,230,37)
GO:0098590	plasma membrane region	8.62e-07	8.1e-05	2.43 (3451,204,230,33)
GO:0030425	dendrite	1.56e-06	0.000134	4.09 (3451,55,230,15)
GO:0034705	potassium channel complex	3.22e-06	0.000256	6.43 (3451,21,230,9)
GO:0008076	voltage-gated potassium channel complex	3.22e-06	0.000238	6.43 (3451,21,230,9)
GO:0042734	presynaptic membrane	5.83e-06	0.000402	10.00 (3451,9,230,6)
GO:0034703	cation channel complex	8.06e-06	0.000521	4.39 (3451,41,230,12)
GO:0030424	axon	9.25e-06	0.000563	5.17 (3451,29,230,10)
GO:0034702	ion channel complex	9.87e-06	0.000567	3.57 (3451,63,230,15)
GO:0033267	axon part	1.31e-05	0.000712	5.00 (3451,30,230,10)
GO:1902495	transmembrane transporter complex	3.19e-05	0.00165	3.26 (3451,69,230,15)
GO:0043204	perikaryon	3.63e-05	0.00179	6.56 (3451,16,230,7)
GO:1990351	transporter complex	3.82e-05	0.0018	3.22 (3451,70,230,15)
GO:0045202	synapse	0.000204	0.00916	3.75 (3451,40,230,10)
GO:0120038	plasma membrane bounded cell projection part	0.0003	0.0129	1.97 (3451,213,230,28)
GO:0044463	cell projection part	0.0003	0.0124	1.97 (3451,213,230,28)
GO:0099501	exocytic vesicle membrane	0.000677	0.0269	6.25 (3451,12,230,5)
GO:0030672	synaptic vesicle membrane	0.000677	0.0259	6.25 (3451,12,230,5)
